# RAC1 Regulates Shh-Medulloblastoma Growth via GLI-Mediated Transcription

**DOI:** 10.1101/2025.05.22.655563

**Authors:** Nitish Jangde, Mi Hye Lee, Luz Ruiz, Isabelle Egan, Anna M. Jermakowicz, Daniel Wynn, Erik Goka, Marc Lippman, David J. Robbins, Nagi G. Ayad

## Abstract

Medulloblastoma (MB) is the most common malignant primary pediatric brain tumor. Current therapies are ineffective for targeting proliferation, leptomeningeal migration, and metastasis of MB cancer cells to visceral organs and therefore, novel treatments are needed. The small GTPase, RAC1, has emerged as an important regulator of actin cytoskeletal dynamics, proliferation, and migration in several cancers. However, it has not been characterized in MB and no clinical drug candidates have been described for RAC1 in MB. Here we demonstrate that RAC1 levels are higher in MB tissue relative to normal cerebellum. Further, RAC1 depletion significantly reduces proliferation and migration of Shh-MB cells *in vitro*. Mechanistically, RAC1 controls the mRNA and protein levels of the main transcription factors in the Shh pathway, GLI1 and GLI2. RAC1 binds to the GLI1 promoter highlighting a novel role in transcriptional regulation in Shh-dependent cancers. We demonstrate that the RAC1 inhibitor, GYS32661, is brain penetrant, and reduces MB growth and increases mouse survival in an orthotopic model of Shh-MB. Importantly, GYS32661 is a non-toxic clinical candidate, suggesting that it may be a novel potential drug for the treatment of either the pediatric or adult forms of MB. Collectively, our studies identify RAC1 as a druggable target in Shh-dependent MB.

**Graphical abstract:** **RAC1 controls Shh-MB progression by binding to the GLI1 promoter.**

Graphical abstract demonstrating RAC1 localizes to the nucleus and binds to the GLI1 promoter and plays an important role in its transcription. RAC1 genetic or GYS32661 mediated inhibition leads to RAC1 dissociation from the GLI1 promoter and transcriptional repression of Shh-MB biomarkers GLI2, DNMT1 and UHRF1. This eventually causes inhibition of Shh-MB tumor cell proliferation and migration, which leads to a decrease in Shh-MB development.
