## Supplementary Table S3 for "RAC1 Regulates Shh-Medulloblastoma Growth via GLI-Mediated Transcription"

### Sheet: Body and organ weights
Group (n = 10)		Body Weight	Adrenal glands	Brain	Heart	Kidneys	Liver	Spleen	Thymus
Male	Vehicle	419.56±31.73	0.08±0.01	2.06±0.08	1.65±0.22	3.06±0.25	14.24±1.14	1.02±0.28	0.46±0.1
Male	5 mg/kg	400.07±36.8	0.07±0.02	2.03±0.12	1.56±0.29	2.83±0.38	13.84±2.21	0.79±0.1	0.4±0.1
Male	15 mg/kg	413.79±27.12	0.07±0.01	2.02±0.09	1.67±0.23	2.86±0.23	15.16±1.15	1.08±0.66	0.42±0.07
Male	45 mg/kg	408.88±44.45	0.07±0.02	2.05±0.09	1.61±0.23	3.17±0.41	16.17±2.81	0.91±0.2	0.4±0.14
Female	Vehicle	263.33±17.97	0.1±0.02	1.94±0.09	1.1±0.16	2.05±0.35	9.63±1.16	0.76±0.42	0.35±0.07
Female	5 mg/kg	259.57±14.76	0.08±0.01	1.88±0.09	0.98±0.15	1.94±0.22	9.28±1.15	0.7±0.25	0.35±0.08
Female	15 mg/kg	255±19.28	0.09±0.01	1.88±0.08	1.02±0.12	1.84±0.14	9.17±1.06	0.59±0.08	0.33±0.06
Female	45 mg/kg	259.46±29.57	0.08±0.02	1.88±0.13	1.04±0.14	1.92±0.33	10.98±2.6	0.83±0.52	0.27±0.1

### Sheet: Toxicokinetics
Group (n = 3)		Tmax	Cmax	Cmax/Dose	AUC0-9hr	AUC0-9hr/Dose	Accumulation	Female:Male
		(hours)	(ng/mL)	(kg*ng/mL/mg)	(hr*ng/mL)	(hr*kg*ng/mL/mg)	(AUC9hr/AUC0hr)	AUC0-9hr/Dose
Male, Day 1	15 mg/kg	1	2410±437	161	5230	349
Male, Day 1	30 mg/kg	1	8570±2380	286	17700	590
Male, Day 1	45 mg/kg	1	14900±1610	331	32800	729
Male, Day 7	15 mg/kg	1	5200±1740	347	10400	694	1.99
Male, Day 7	30 mg/kg	1.083	5700±4370	190	10200	340	0.576
Male, Day 7	45 mg/kg	1	16800±4150	373	29600	657	0.902
Female, Day 1	15 mg/kg	1.083	3450±621	230	8680	579		1.66
Female, Day 1	30 mg/kg	1	12900±2370	430	28600	954		1.62
Female, Day 1	45 mg/kg	1.083	19600±608	436	62800	1390		1.91
Female, Day 7	15 mg/kg	1	4690±2300	313	11000	732	1.27	1.05
Female, Day 7	30 mg/kg	1.5	8540±958	285	17800	593	0.622	1.74
Female, Day 7	45 mg/kg	1.083	18300±1180	407	38700	860	0.617	1.31
